# Single cell sequencing during the entire life cycle reveals cell type diversity in *Oikopleura dioica*, and pools of genes expressed in the house-producing epithelium

**DOI:** 10.64898/2026.03.31.715263

**Authors:** Anthony Leon, Simon Henriet, David Lagman, Sara Barberan Martin, Astrid Canal, Gaelle Alleon, Cyprille Lenfant, Anne Aasjord, Daniel Chourrout

## Abstract

In tunicates, larvaceans represent a fascinating case of evolution, where the chordate body plan has been maintained despite a rapidly evolving genome characterized by strong In contrast to other tunicates, larvaceans keep the chordate body plan during their entire life. They have acquired a highly specialized epithelium in charge of producing the “house”, a complex extracellular apparatus used for filter feeding in the plankton. To what extent the house and this epithelium represent true molecular innovations withing chordates is a question for which thorough transcriptomics can bring novel insights.

We conducted a developmental profiling of gene expression at the single-cell level in the larvacean *Oikopleura dioica*. We provide detailed descriptions of cellular transcriptomes associated with the house-synthesizing organ, which permits to define the molecular specifics of epithelial cell territories. We followed their emergence during development, and we identified genes that represent key candidate molecules for regulating the morphogenesis of the house-producing organ. Dynamic changes in gene expression and cell identities during major developmental transitions of the lifecycle illustrate that our dataset effectively allows access to the diversity of *O. dioica*’s cell types in embryos and in adults. The resources presented here constitute critical assets to investigate larvacean biology and evolution for mechanistic and comparative goals.
