## Supplementary material for "Single cell sequencing during the entire life cycle reveals cell type diversity in *Oikopleura dioica*, and pools of genes expressed in the house-producing epithelium": SI1:List of genes mentioned in the manuscript

### Sheet: Sheet1
Annotation	Gene ID	Abbreviations used in the text
3-galactosyl-N-acetylglucosaminide 4-alpha-L-fucosyltransferase	GSOIDG00000324001	fut3b
3-galactosyl-N-acetylglucosaminide 4-alpha-L-fucosyltransferase	GSOIDG00011179001	fut3
3-galactosyl-N-acetylglucosaminide 4-alpha-L-fucosyltransferase	GSOIDG00005945001	fut3a
4-galactosyl-N-acetylglucosaminide 3-alpha-L-fucosyltransferase	GSOIDG00016695001	fut9
A Disintegrin and Metalloproteinase with Thrombospondin Motifs 1	GSOIDG00007000001	adamts1
Acetylcholinesterase	GSOIDG00008573001	AChE
adhesion G protein-coupled receptor B2	GSOIDG00001295001	adh GPCR B2
adhesion G protein-coupled receptor B3a	GSOIDG00006402001	adh GPCR B3a
adhesion G protein-coupled receptor B3b	GSOIDG00010594001	adh GPCR B3b
adhesion G protein-coupled receptor B3c	GSOIDG00013105001	adh GPCR B3c
agrin-like2	GSOIDG00012462001
Alkaline metalloprotease 2	GSOIDG00015244001	apra2
Alpha-1,3/1,6-mannosyltransferase	GSOIDG00000290001	alg2
alpha-amylase	GSOIDG00006517001	a-amylase
Arylacetamide deacetylase	GSOIDG00012783001	aadac
Atoh1/achaete-scute	GSOIDG00007675001	atonal
Basal body-orientation factor	GSOIDG00005645001
Basic Helix-Loop-Helix ARNT Like 1	GSOIDG00011437001	bmal
beta catenin 3	GSOIDG00011813001	bcat3
Beta-1,3-galactosyltransferase 1	GSOIDG00004488001	b3galt1
Beta-1,4 N-acetylgalactosaminyltransferase 1	GSOIDG00005235001	b4galnt1
Beta-1,4-galactosyltransferase 1	GSOIDG00013920001	b4galt1
Beta-1,4-galactosyltransferase 2	GSOIDG00008556001	b4galt2
Bone Morphogenetic Protein 1-related 2	GSOIDG00008632001	bmp1-related2
Brachyury	GSOIDG00000279001	bra
cadherin-like6	GSOIDG00011474001
Carboxypeptidase a2	GSOIDG00005280001	cpa
caudal 3	GSOIDG00004905001	cdx3
cell adhesion molecule 4-2	GSOIDG00015976001
Cellulose Synthase 1	GSOIDG00017000001	cesA1
Cellulose Synthase 2	GSOIDG00009745001	cesA2
c-Fos protein-like	GSOIDG00005090001	fos-like
cGMP-dependent protein kinase 1	GSOIDG00003540001
Chitinase-1	GSOIDG00000354001
Chitinase-10	GSOIDG00014560001
Chitinase-11	GSOIDG00002969001
Chitinase-12	GSOIDG00000173001
Chitinase-13	GSOIDG00014898001
Chitinase-14	GSOIDG00005188001
Chitinase-15	GSOIDG00016983001
Chitinase-16	GSOIDG00017269001
Chitinase-17	GSOIDG00007655001
Chitinase-18	GSOIDG00010160001
Chitinase-19	GSOIDG00013713001
Chitinase-2	GSOIDG00000355001
Chitinase-3	GSOIDG00011622001
Chitinase-4	GSOIDG00016074001
Chitinase--5	GSOIDG00003278001
Chitinase-6	GSOIDG00003424001
Chitinase-7	GSOIDG00005270001
Chitinase-8	GSOIDG00007694001
Chitinase-9	GSOIDG00010745001
Chitin-synthase1	GSOIDG00006151001
Chitin-synthase2	GSOIDG00008998001
Chitin-synthase3	GSOIDG00011293001
Chitin-synthase4	GSOIDG00002400001
Chitin-synthase5	GSOIDG00003198001
Chitin-synthase6	GSOIDG00008511001
Chitin-synthase7	GSOIDG00011221001
Chitin-synthase8	GSOIDG00012892001
Chitin-synthase9	GSOIDG00014006001
Chondroitin sulfate synthase 3	GSOIDG00004235001	chsy3
Chymotrypsin	GSOIDG00013136001
chymotrypsinogen-like	GSOIDG00002534001
Cilia- and flagella-associated protein	GSOIDG00000475001
Cilia- and flagella-associated protein	GSOIDG00002272001
Cilia- and flagella-associated protein	GSOIDG00011346001
Cilia- and flagella-associated protein	GSOIDG00016729001
Ciliary microtubule associated protein	GSOIDG00004170001
Ciliary microtubule associated protein	GSOIDG00013588001
Claudin	GSOIDG00007134001
clock/pas	GSOIDG00006030001	clock
Collagen-like	GSOIDG00015447001
Connexin-like epiderm	GSOIDG00006335001
Connexin-like gastric	GSOIDG00015208001
connexin-like14	GSOIDG00007007001
connexin-like27	GSOIDG00006410001
coup	GSOIDG00010650001
Cryptochrome 2	GSOIDG00017625001	cry
CUGBP and ETR-3-like factors	GSOIDG00017650001	celf
cyclin-dependent kinase1a	GSOIDG00015437001	cdk1a
cyclin-dependent kinase-like12	GSOIDG00016654001	cdk-like12
cyclin-dependent kinase-like15	GSOIDG00007053001	cdk-like15
cyclin-dependent kinase-like16	GSOIDG00017779001	cdk-like16
cyclin-dependent kinase-like17	GSOIDG00000199001	cdk-like17
cyclin-dependent kinase-like18	GSOIDG00017484001	cdk-like18
cyclin-dependent kinase-like20	GSOIDG00007022001	cdk-like20
cyclin-dependent kinase-like4	GSOIDG00003049001	cdk-like4
cyclin-dependent kinase-like5	GSOIDG00008167001	cdk-like5
cyclin-dependent kinase-like8	GSOIDG00004437001	cdk-like8
cyclin-dependent kinase-like9a	GSOIDG00005195001	cdk-like9a
Cyclin-like1	GSOIDG00012241001	cyc-like1
Cyclin-like10	GSOIDG00007044001	cyc-like10
Cyclin-like13	GSOIDG00007812001	cyc-like13
Cyclin-like15	GSOIDG00013585001	cyc-like15
Cyclin-like5	GSOIDG00003571001	cyc-like5
Cyclin-like7	GSOIDG00004458001	cyc-like7
Cyclin-like8	GSOIDG00011130001	cyc-like8
Cyclin-like9	GSOIDG00011643001	cyc-like9
DD3-3 like	GSOIDG00002188001
dead ringer	GSOIDG00007509001
desmoplakin	GSOIDG00006902001
Dlxa	GSOIDG00006964001
Dopamine/Adrenaline receptor	GSOIDG00008492001	dar
Dynein axonemal heavy chain	GSOIDG00008877001
Dynein beta	GSOIDG00009218001
Dynein regulatory complex subunit	GSOIDG00001282001
Dynein regulatory complex subunit	GSOIDG00002337001
Echinoderm Microtubule-Associated Protein-Like 1	GSOIDG00007073001	eml1
embryonic lethal abnormal vision	GSOIDG00003261001	elav
ephrin A receptor-like	GSOIDG00000495001	ephrinAR-like
ephrin A-like	GSOIDG00011750001
ephrin-like1	GSOIDG00010865001
ephrin-like2	GSOIDG00006028001
ephrin-like4	GSOIDG00001862001
Epidermal Growth Factor-like	GSOIDG00013158001
Excitatory Amino Acid Transporter	GSOIDG00002597001	eaat
Eye absent	GSOIDG00002684001	eya
Ferritin	GSOIDG00004500001	ferritin
Fibrillin	GSOIDG00007147001
fibrillin-1.3	GSOIDG00007823001
fibrillin-1.4	GSOIDG00008093001
fibrillin-2.2	GSOIDG00002457001
fibrillin-2.5	GSOIDG00008192001
fibrillin-3	GSOIDG00017956001
fibrocystin-like1	GSOIDG00004895001
fibrocystin-like3	GSOIDG00006206001
fibrocystin-like4	GSOIDG00007955001
fibrocystin-like7	GSOIDG00015949001
fibronectin1	GSOIDG00005759001
fibronectin2	GSOIDG00011588001
fibropellin	GSOIDG00008788001
fibulin-2	GSOIDG00014295001
Forkhead boxA2	GSOIDG00005965001	foxA
Forkhead boxA2 paralog	GSOIDG00003756001
Forkhead boxC	GSOIDG00016359001	foxC
Forkhead boxE	GSOIDG00011818001	foxE
Forkhead boxF	GSOIDG00007763001	foxF
Forkhead boxI	GSOIDG00010950001	foxI
Frizzled1	GSOIDG00000721001	frizzled1
Frizzled4	GSOIDG00000671001
GABA synthase	GSOIDG00008657001	gad
Galactose-3-O-sulfotransferase 2	GSOIDG00014089001	gal3st2
Galactose-3-O-sulfotransferase 3	GSOIDG00012301001	gal3st3
Galactosylceramide sulfotransferase	GSOIDG00014090001	gal3st1
GDP-D-glycero-alpha-D-manno-heptose dehydrogenase	GSOIDG00004711001	gmhd
germ cell nuclear factor-like2	GSOIDG00014229001	gcnf-like2
Glucan organizing enzyme 1	GSOIDG00006413001	gbe1
Glutamine synthetase	GSOIDG00001808001
Glycoside hydrolase family 16a	GSOIDG00016110001
Glycoside hydrolase family 16b	GSOIDG00010625001
Glycoside hydrolase family 16c	GSOIDG00015711001
Glycoside hydrolase family 16d	GSOIDG00016106001
Glycoside hydrolase family 6	GSOIDG00010490001
Glycoside hydrolase family 9-1	GSOIDG00002601001	gh9-1
Glycoside hydrolase family 9-10	GSOIDG00011740001	gh9-10
Glycoside hydrolase family 9-11	GSOIDG00015099001	gh9-11
Glycoside hydrolase family 9-12	GSOIDG00015276001	gh9-12
Glycoside hydrolase family 9-13	GSOIDG00016147001	gh9-13
Glycoside hydrolase family 9-14	GSOIDG00016704001	gh9-14
Glycoside hydrolase family 9-15	GSOIDG00017254001	gh9-15
Glycoside hydrolase family 9-16	GSOIDG00017527001	gh9-16
Glycoside hydrolase family 9-17	GSOIDG00018115001	gh9-17
Glycoside hydrolase family 9-2	GSOIDG00003220001	gh9-2
Glycoside hydrolase family 9-3	GSOIDG00004670001	gh9-3
Glycoside hydrolase family 9-4	GSOIDG00008134001	gh9-4
Glycoside hydrolase family 9-5	GSOIDG00008975001	gh9-5
Glycoside hydrolase family 9-7	GSOIDG00010728001	gh9-7
Glycoside hydrolase family 9-8	GSOIDG00010890001	gh9-8
Glycoside hydrolase family 9-9	GSOIDG00011230001	gh9-9
Glycoside hydrolase family 9-expansin	GSOIDG00010457001	gh9-expansin
Glycoside hydrolase family 9-like1	GSOIDG00008682001	gh9-like1
Growth Differentiation Factor 6	GSOIDG00001216001	gdf6
growth factor independent 1	GSOIDG00008578001	gfi-1
H6 Family Homeobox 1	GSOIDG00008102001	hmx1
Heart and neural crest-derived transcript-1	GSOIDG00005552001	hand
Hemicentin-1	GSOIDG00001423001
Heparan sulfate 2-O-sulfotransferase 1	GSOIDG00001725001	hs2st1b
Heparan sulfate 2-O-sulfotransferase 1	GSOIDG00005772001	hs2st1c
Heparan sulfate 2-O-sulfotransferase 1	GSOIDG00006373001	hs2st1d
Heparan sulfate 2-O-sulfotransferase 1	GSOIDG00009018001	hs2st1a
Heparan sulfate glucosamine 3-O-sulfotransferase 3A	GSOIDG00005289001	hs3st3a1
high mobility group box-like 9	GSOIDG00000122001	hmg-like9
HNF6b	GSOIDG00012637001	hnf6b
homeodomain protein NK4	GSOIDG00003812001	nk4
Hox12	GSOIDG00011323001	hox12
Hox1a	GSOIDG00017529001	hox1a
hydroxysteroid 17-beta dehydrogenase 4	GSOIDG00003415001	hsd17b4
Iroquois homeobox 2	GSOIDG00010984001	irx2
Junctional Adhesion Molecule-like	GSOIDG00004115001	jam-like
Langerhans Tubulin	GSOIDG00001317001
LDL Receptor Related Protein 6/4/5	GSOIDG00015731001	lrp645
LDL Receptor Related Protein 6/4/5-like	GSOIDG00006840001	lrp645-like
Lebercillin	GSOIDG00002450001
Lectin mannose binding	GSOIDG00007550001
LIM domain kinase 1	GSOIDG00009589001	limk
Lipase member H	GSOIDG00016255001	lipase
MAM domain-containing glycosylphosphatidylinositol anchor protein 1	GSOIDG00008276001	mdga1
Metallopeptidase	GSOIDG00000363001
Mitogen-Activated Protein Kinase Kinase Kinases	GSOIDG00000905001	mkkkc
Mothers against decapentaplegic homolog-like4	GSOIDG00012596001	smad-like4
Myosin heavy chain 12	GSOIDG00003382001	myh12
Myosin heavy chain 4	GSOIDG00015376001	myh4
Myosin heavy chain 5	GSOIDG00014839001	myh5
Myosin heavy chain 8	GSOIDG00008354001	myh8
Myosin heavy chain 9	GSOIDG00005710001	myh9
Myosin light chain	GSOIDG00006051001	myolc
N-acetylgalactosamine-6-O-sulfatase	GSOIDG00005819001	galns
NADH-cytochrome b5 reductase 3	GSOIDG00003522001
Neural cell adhesion molecule	GSOIDG00009683001	ncam
Neurocalcin	GSOIDG00015203001
Neurogenic locus notch homolog	GSOIDG00010748001	notch
Neurogenin	GSOIDG00008211001	ngn
neuronal acetylcholine receptor	GSOIDG00014570001	nAChR
Neuronal calcium sensor 1a	GSOIDG00005986001	ncs1a
Neuronal calcium sensor 1b	GSOIDG00012414001
Neurotrypsin-like	GSOIDG00013556001
NK2 homeobox 1	GSOIDG00010368001	nkx2.1
Notch Signaling Delta	GSOIDG00008711001	delta
nuclear receptor 4A2	GSOIDG00000542001	nR4A2
often paired with shavenbaby/svb	GSOIDG00016976001	ovo
oikosin1	GSOIDG00014788001
oikosin10	GSOIDG00012634001
oikosin11	GSOIDG00006789001
oikosin12	GSOIDG00002762001
oikosin13	GSOIDG00005793001
oikosin14	GSOIDG00013146001
oikosin15	GSOIDG00005467001
oikosin16	GSOIDG00000344001
oikosin17a	GSOIDG00017442001
oikosin17b	GSOIDG00016121001
oikosin18	GSOIDG00006470001
oikosin19	GSOIDG00008238001
oikosin2	GSOIDG00006403001
oikosin20	GSOIDG00006744001
oikosin21a	GSOIDG00010744001
oikosin21b	GSOIDG00002491001
oikosin22	GSOIDG00009873001
oikosin23	GSOIDG00009520001
oikosin24a	GSOIDG00004198001
oikosin24b	GSOIDG00006138001
oikosin24c	GSOIDG00015886001
oikosin24d	GSOIDG00015885001
oikosin24e	GSOIDG00017651001
oikosin24f	GSOIDG00000778001
oikosin24g	GSOIDG00018165001
oikosin24h	GSOIDG00007656001
oikosin25	GSOIDG00004100001
oikosin26	GSOIDG00005244001
oikosin27	GSOIDG00002833001
oikosin28a	GSOIDG00004791001
oikosin28b	GSOIDG00012105001
oikosin29a	GSOIDG00012938001
oikosin29b	GSOIDG00012937001
oikosin3	GSOIDG00007116001
oikosin30a	GSOIDG00004842001
oikosin31a	GSOIDG00009048001
oikosin31b	GSOIDG00013116001
oikosin32	GSOIDG00015265001
oikosin33a	GSOIDG00006225001
oikosin33b	GSOIDG00011236001
oikosin34a	GSOIDG00002065001
oikosin35	GSOIDG00007075001
oikosin36a	GSOIDG00008550001
oikosin36b	GSOIDG00008554001
oikosin37	GSOIDG00012686001
oikosin38	GSOIDG00001705001
oikosin39	GSOIDG00004201001
oikosin40a	GSOIDG00015639001
oikosin40b	GSOIDG00014478001
oikosin41a	GSOIDG00007422001
oikosin41b	GSOIDG00005879001
oikosin42	GSOIDG00005218001
oikosin43	GSOIDG00005903001
oikosin45	GSOIDG00015311001
oikosin46	GSOIDG00012465001
oikosin47	GSOIDG00002532001
oikosin49a	GSOIDG00002974001
oikosin49b	GSOIDG00003896001
oikosin4a	GSOIDG00015848001
oikosin50	GSOIDG00002516001
oikosin51a	GSOIDG00000078001
oikosin51b	GSOIDG00010729001
oikosin51c	GSOIDG00012146001
oikosin5b	GSOIDG00014041001
oikosin6b	GSOIDG00001864001
oikosin6d	GSOIDG00016362001
oikosin6e	GSOIDG00017998001
oikosin7a	GSOIDG00005198001
oikosin8	GSOIDG00005070001
oikosin9	GSOIDG00002498001
orphan gene	GSOIDG00000634001
orphan gene	GSOIDG00006133001
orphan gene	GSOIDG00007623001
orphan gene	GSOIDG00010571001
orphan gene	GSOIDG00018092001
Paired box gene 2/5/8a	GSOIDG00014757001	pax2/5/8a
Paired box gene 3/7A	GSOIDG00011822001	pax3/7a
Paired box gene 3/7b	GSOIDG00011199001	pax3/7b
Paired box gene 6	GSOIDG00010489001	pax6
Paired-like homeodomain	GSOIDG00017253001	pitx
PAR5_like1	GSOIDG00004848001
Parkin coregulated gene protein	GSOIDG00009910001
Pit-Oct-Unc 4	GSOIDG00003102001
Prophet of Pit-1 B	GSOIDG00012479001	propB
Protein O-glucosyltransferase 3	GSOIDG00005108001
Protein O-mannose kinase	GSOIDG00017787001	pomk
protocadherin-like11	GSOIDG00004245001
putative thiosulfate sulfurtransferase	GSOIDG00010483001	rhodanese-like
Radial spoke head protein	GSOIDG00017751001
Ras-related C3 botulinum toxin substrate 1	GSOIDG00008672001	rac1
ras-related nuclear protein-like1	GSOIDG00001372001	ran-like1
ras-related nuclear protein-like2	GSOIDG00008022001	ran-like2
Ras-related protein rab23	GSOIDG00008364001	rab23
Riboflavin kinase	GSOIDG00007754001
Sco Spondin	GSOIDG00003544001	sspo
secreted frizzled-related protein	GSOIDG00005455001	srfp
Seriapterin reductase	GSOIDG00004779001
Sialate:O-sulfotransferase 1	GSOIDG00005243001	wscd1
Sialate:O-sulfotransferase 2	GSOIDG00007373001	wscd2
sine oculis homeobox 1/2b	GSOIDG00009116001	six1/2b
sine oculis homeobox 3/6a	GSOIDG00017723001	six3/6a
sine oculis homeobox 3/6a paralog	GSOIDG00017724001	six3/6a-like
Snail Family Transcriptional Repressor 1-like	GSOIDG00005080001	snail-like
spectrin-like	GSOIDG00015436001
Sperm-associated antigen	GSOIDG00007339001
SRY-type HMG-box Ba	GSOIDG00010386001	soxBa
SRY-type HMG-box Bb	GSOIDG00013526001	soxBb
stat5/6A	GSOIDG00004837001
Sulfide:quinone oxidoreductase	GSOIDG00014754001
Synaptotagmin - II	GSOIDG00009562001	syt-II
TEA Domain Family Member 1	GSOIDG00010208001	ntef-1
Tectorin A	GSOIDG00004279001
tef-like	GSOIDG00007341001
Tektin	GSOIDG00017210001
Thioredoxin reductase	GSOIDG00014648001
Thrombospondin-1	GSOIDG00011095001	tsp-1
Thyroid peroxidase	GSOIDG00005794001	tpo
tr4	GSOIDG00010681001
Transcription Factor AP-2	GSOIDG00015516001	tfap-2
Trypsin	GSOIDG00017243001	trypsin
Trypsinogen	GSOIDG00015862001
Tubby	GSOIDG00002423001	tubby
Tubulin A	GSOIDG00005541001	tubA
Tubulin A - paralog	GSOIDG00005542001
Tubulin alpha	GSOIDG00000621001	tubulin a
Tubulin beta	GSOIDG00013833001	tubulin b
Uronyl 2-sulfotransferase	GSOIDG00009019001	ust
Vasa4	GSOIDG00005436001	vas4
vesicular acetylcholine transporter	GSOIDG00013449001	vacht
Von Willebrand factor-like	GSOIDG00012670001	vwfl
wee-like1	GSOIDG00013582001
wee-like2	GSOIDG00004122001
xbp	GSOIDG00000346001
xbp-like1	GSOIDG00001521001
xbp-like2	GSOIDG00002235001
Yes-associated protein 1	GSOIDG00017815001	yap1
Zinc-finger of the cerebellum 1	GSOIDG00008831001	zic
znf-like11	GSOIDG00010495001
zonadhesinA	GSOIDG00006177001
zonadhesinB	GSOIDG00012031001
zonadhesinC	GSOIDG00014443001
