## Supplementary material for "Single cell sequencing during the entire life cycle reveals cell type diversity in *Oikopleura dioica*, and pools of genes expressed in the house-producing epithelium": SI2:glycoside hydrolases of the Oikopleura dioica genome

### Sheet: Sheet2
Gene ID	Annotation	Type	Predicted sequence
GSOIDG00016110001	GH16a	Glycoside Hydrolase Family 16	MDQRLSLFLRPRNGASIFTPFSKITPVVRRPDSPQEITHFEKSIEELAELLKQQDAKAKYLQEKLCDGFFRVRCKIEKLNVIEDAFADTAEIAMEKVATSLLRLFKNLFLQANYSHDSPDIYKRGNKKTTINRAFARMLNKMVRLMKNLELENFDPTPENDPTLEIGMSEIVPALPASEERDEEDEPKLTKKEWEALLAQKLNKTEEPKEIQESPSTPVVEPAMTEMDIIEQESTNFLSVGEEFKQDKTFKKEEPKIEKNEREKALEDKIDRLENLVLKILEDKSSRKKKSRLPRRVQKIQIYNF
GSOIDG00010625001	GH16b	Glycoside Hydrolase Family 16	MMKWHCHDPNAKGTIDMTLGNGPCTNAAWGTIGCCYQGDNGAGCNRDNLLSDADDMADYRFRTLEDCPGHDFFQEPRSVPTTTTTSTSTTTTETPGPWIVGETEVFYDNFTDYDTFRDQWIVEVTPDPHNNELQYYTDRKDNADIVDETLVLTAKRENFGHRQYTSGRVVSKYAFKYGKVEVVAKTPAGRGLWPAIWLLPEEEVYGGWPRSGEIDIFEGRGQNPQEMLSTIHFGPLWPNNQYLHGPNIQSDCDYTTDFHKWTLEWTPNELVYSFDDEVTYIQSLDTVIDSYYGNNWQQPFDQYFHIILNTAIGGDFVDGPDANDEWSYPEAEFQIDSIKITPFSDIIDPTQTTCESSANCDNCKPDTATCSGTNNYERYKLLSEPVNPVQCTANTAKSK…
GSOIDG00015711001	GH16c	Glycoside Hydrolase Family 16	MKIFAALSACALGQFADEPYLVDEFNDLNNWIIDVVPNSQNNEYQYYTDRSRNVRVENGHLILTPLKEQYQHRQYTSGKVHSKFYQKYGKIEVRAKTPGGRGIWPAIWMMPQFSVYGGWPASGEIDIWEGRGQTPHDVESTIHYGAIPCCDNHRYNGSGPQYQPEDTADSYNTFSLEWTPTNVQMKFNGRLVHAVDIDRIMQEPFYKEPRQPFDQEFYLILNVAVGGNFLDGPDPWDEWQYPRAEMWVDSVKLYEYTGGENPLPEVKCVANPESSETDLCGSAKWACYEQNYAPNMSPACTFEWQDCCYNYGKCSKDKVVDLCTEVFEQYDSQLRDNYSCDFNGHAYREYN
GSOIDG00010490001	GH6	Glycoside Hydrolase Family 6	MDAKHAAKAQEAGLSTPSPSESVIIEDEPKPAVSKKCFCMIVFLVLIGGVVGILTILKREKMQKELALTTTTTAAPTTIAISDLEDVDEVLKRCQKRYTAKLGQASIGLIKTGVKDDKGKELKKGAFWLRGDLVQDQATFKDIKVMACRGQIPTVIISMRPAGYKLILNQDDLNFYDGEPIHEDWESYDERLAVYKKQLLDIPSLVILEPKLLQLTFDEINLQYNYENGIYLDEFLRRAQMMTNALKKSWVYLDAGDPHWLSNESHLDFASMTLVRLQGLRGFAINTAFYANSTTVELFARKLSCATNLHYIMDTGRNGGAFSQKKSLEEASECRYDPPDIRKSNNPGWGFASKKPVDARGRRRRSSSNNAMSRSRRGLYSTGLGEQQVVNRGWSSQRP…
GSOIDG00002601001	GH9-1	Glycoside Hydrolase Family 9	MAAFFSRINPVFNGANVVVNTPPPPTAYSLATTTTTPPYVHDVGHAIHLSLLFFEAQRSGELSMHPKRVDWRQDAGLTDGGYHKVDLVGGYFVDHDFVKFGFPMASSMTLLAWSVIEFKNAYVASNEYRVAMDALKWGADYFIKCHTNPFEFYGQVGQTKDTNEYWGRPEDMLEAFDEISFKCTNKRPCSDLIADTAAALAATSMVFRGFDEKFQRKCMEKAMQLYKFAHLFNSKKGSYHESILDAANRYKSYNGFQDELAWAALWIAKAVQNRDARPIWVKKATAHMKKFNKRQPMEYFNWDDKRIAVHTMLASITKAEVHWKNTIRFCDKLLPGGAGLLFLTEWGTLEATTSSCFLCLIAAENNIRPNVYRLLAKKQLYYILGENTGQSFIVGYGKN…
GSOIDG00011740001	GH9-10	Glycoside Hydrolase Family 9	MRFLIFLIELGVRAQENTQENIHKKTFEISNEWEGGFEGRIHAQVPWSVNTTSGWTLELTFVGTKLAGFDCWNANIENQKIDIKDITTTFTLKNLEWNGNLRGGEYTDIGFQAKLEGEDKPPKAIIKFNDVIVFNEMDPNFSYDPGQPPPPEVVEEGGEEDSVGDADNDEGETDEKEEKEKETKVTSVMIPGLREELEDIVVEEEVVECVENANSTTNGTETTCGEVGPTPFSDSDIKELKYNYKEILQKSILFYEAQRSGKLPEKNRIPWRKDSCLWDGEGKGINGTDVDLTGGYYDAGDNLKFGFPLSFSLTTLAWGALHYWDAYVAAEEMNNMIDLLLWGGAWLEKATILDSKGIVQAIYVLVGDPEYDHGIWNGPENIKKEMPRPVFKVNLEKAG…
GSOIDG00015099001	GH9-11	Glycoside Hydrolase Family 9	MSIKNPHAPWDIECRGEWPNTNWRAVWKQRESNACFFCPTGTLLPSATSLFQSWTDSTSGLIVGREARIRPDTDLLSPWCTDFVLALKLKGGFIPEDATFDVLGARVTHISNDRTVLTIKPNTGLNHWVHPYWNKNSHFGTRLVIHGSDLSTFGGKNVFLTYAHCNAFDPHFQASPGISVNDWSCMSNPIETYGTALQDDTCPTTTTTTTTTISTTTTTNGPTTTHSSTTHSSTTHSSTTHSSTTHSATTHSSTTVSSSPTTTTSGGGGNGGCSIKGSHSLGQNPNWWQSGNLWSYQAYVTVPISGCLQNNWSATITFTKSISSIQFWSGTVQKIDSQGFVWKFTGNDANYCNNIEFTYIGDGVQTSGGNTAANVAGTENINFCYFGDSTTQGPTSTPS…
GSOIDG00015276001	GH9-12	Glycoside Hydrolase Family 9	MPRIQDHWAWKYFKNADSFFQQYYFGDPALIHTDPRTQPEPEKRVDLETTEDEPDFLPDVIPQNPERQNAIERYDLASLAITRNEVRRRARSPDNVIAPDDKAASVLSVQYPQWEAFIAAGGYQSVDQFRLHIEALNKVQNIFYKNWSDMKSKLNPVRAGRLFHDYQEERKRLLAGDTTDADLMGLSWRYKMAVKENADDPTVTTWRESLVKFVGHAIDNVLQSMDPTSDHFRRDLVRFKLQNDGSLSTIGMSALIGIKPFVNGRPENIASILFDIAKFENLVPRSRDRERVRLVLDLHDNFRAEDILLSPIDAVMIHDSLQVLPVFAREVIAFRAFHGGTCLGVLMALTQEKKIAVSTHSHRIRATKIPTEHNHNARIYQQQLDSRAEAIFQGPQSLR…
GSOIDG00016147001	GH9-13	Glycoside Hydrolase Family 9	MTCHNPLEPATSETLKGKPGSKIFGGSGAPRETYRWQVPLFDNDSNFICSGALLTKNQGASPDWVLSSAQCCDGRSSIIAKLGDFHLDSYDNGEIVISSDKIFILEDFQKFGEWSGNDACLINIGRVTASQSTIYEPVCISNDMPIDGAMCYVSGWGSLKALSGNLNNLHASPVNYFPDNYCASIGYGNIQTSSEFCAGVPDSIFDETKDICNGDVGSPLVCEIAGKPVLSGMFSWGTSACVGPNRPSVFSKVSAFVPWILDITSQGSTTTTSPPTTTTPSGPPTTTTSGGSTTTSTSGDLNCFGLTSEQYSMEVTNFWESSGNYNFQVRPSVPLTGFTDTYLLKVNFKWPVNDIETWGNTVNNPVPSSASESEDWDLFFDNKWDINPVEFLLQGSVAS…
GSOIDG00016704001	GH9-14	Glycoside Hydrolase Family 9	MRLHALLPFFSSALADCKGDSDYRVDNNWYEGSGDGKNQKFESFLTLHLPDHDIDSWDITVHFKHSVVGVQVWDADAAAVDADSTIWRFTPKSWDEHLNADTHFEFKFQGRQWEDYEIGHIWKTDFCSPDGVGNGGQTTTGSTTRTTRTTTTNSGPTVTPDPGEITTTNPNSLCSGPSGVRGGPEQSIVDFKRGSYGKYDINEVLHKSILFYEAQRCGKNSNFNRVLWRGDSGMKDGCDVGHNLDGGWFDAGDHVKFGFPMAFTTTLLGWGMIDYKAEYEHAGEYINALNMIRWPLEFFIRAHTGKNEFYGQVGDGYADHGFWGRPEDMNMARPAFKVTEQCPGSDLVGETAAALATGYLIFKDLDSAFANECLSHAKELYDFAYNFRGKYSDCIPASD…
GSOIDG00017254001	GH9-15	Glycoside Hydrolase Family 9	MTKIQAYYYLIDPSYGAFQIFGSGGRSSAKNVETRPFTPVRADVKREFGIKQPVVIERPPTRAPAAAPAPQTSRSFPSRSFNSQKEPSSGPKFQTSSGPSATSLSKIAKPSTSGGWKPSSWSSARKPSSPHHGPSFRELGKLGGGIEVPRSSVGNTASSSFANRNSDSFSFTSSVSEETGWKGVSQSQPTASSFDRLDRFMPQENIRRPEAVNMVQSREPQGLPSWNGDNLWDQGRTPAPTGPSWRTTRATIAPTTQSTRLYAPTTRSPISFQTQKFQFDSNSRLESARKQLLLQSQQNERMSESRSSNTFLEQYSSGPQQSAGFSSNGKGDRSLLNYQNSFRAEDVRSGMVAENRGQVRIEKPPEVRTTGNPFDAEVSDQWEGETEGAIYHGLEEKDR…
GSOIDG00017527001	GH9-16	Glycoside Hydrolase Family 9	MILLFTYLSCGAVFAQDAVPEIDPFAGINEETDWNVFDQESGATDDLSNFGHDYTKALKLCYKFFYAQMSGKLPEDHPLEWRGDSALNDGKDNGVDLSGGYYDGGGFIKYNFPMAFATTMMAWSTIHYWRTLKDVGETKAALETLRWGADYLMKCHPENGVFYVQVSDKTADENFWGRIEDGEKLNYQRKSYKIDANHKGTEPLAEAAAALAATSIVFSEIDSYYADDCRRHAEELWEMAWKPDQRRTYHTTFPEAAKAYKSWTGFYDELAWGAAWLHKATGKQKYLIQAMGVYRNQHLEKDISLFSWDNKIPGVHYLMAEITKKANFKNTLRLFCRDKNHGGKAKRTPLGMVFLGDWGPLRYAASSAGLCFLAAQMKLDPDSNFVLGQSQLGYILGDN…
GSOIDG00003220001	GH9-2	Glycoside Hydrolase Family 9	MRIILGAFVISTVFCQAGALYKSFELFKRNQWQVNKVLKSQDQRNAERMDEIEAAIIKQNEVIRHTMSQVDKLTKNVDESNKVIKSSYETTRRLEVQLQESATKLNLAAKEIQALKMKLESSEVKVSLLEDRLSDAEHADFSSQTGPETIENISVKNPVKKDLPNPKKPLKQSPPKPAAKNPIITGKDANSSICIFVHLQFTTKLTFYRTLSAPEETEKADIKNLVAPSKPILVPGVPIEEEENIDLLESSEGFAGLLNQLKDRPKIPPTEAPALLGEYDEKGCAPIAQISETAGGFVHTSWVDGGDDSITSFNAFAYVPLPEFVPSDGKVLMKFNGVASDIQVWQAKSKRISQDGDLWLFTPSDMNVVKQNAGDVWKFNFIATVASSSPKMELSFCKN…
GSOIDG00004670001	GH9-3	Glycoside Hydrolase Family 9	MIFVGIGGAGKVESPNGRFLEHEFAYQGWSDDDNGSIYTAYSAQNLCWNKIALVIPISSEIVFYNLKIKFPFSTHSVTTWGNTANTPLPEGSFSAKSSSWSFKTLHNWTTGNEFRITLEAQVDLIDYSGPISSTVFLPEEITICLPDPVVPGDTGPSTTTSTSRTTTTSTTNSSGSTTTTTSSSSLNCDQSSGIVPPSPDQVNFPEANSQLDYANALGRSILFYEAQISGELPSWHRVSWRGDSGLTDGCDVGRDLTGGFYDAGDFVKFNFPMAFTLHVLAWGMDTFKSGYIAAGEYENASRILKHGLDYFVKCHEMENGVLWAQVGDGHLDHASWGRPEEMTMARPSAKISPSAPGSDLAAQTAAMFAAGAMVFHDEDPQYAASLLIRSRALLTFAST…
GSOIDG00008134001	GH9-4	Glycoside Hydrolase Family 9	MKLSILVMINAAEAAWKEKFEKLKKLEETQLATETLFRRNRSGNPCSADVRAKMNEFAIEGGFWDCPNLDQDVAEIICEPKCYDPNAEGNWKKTFIKAQCRNPTKFKKEGSENMKCSVPTDKCSEKLETFSIEKGHLALISSTSSVNKYNLWCDGSGTSAGEVICKKKKGKFSSKQLGKSWEDTCNRFQCVEGDAMSNYQIGDGSWKCSKKGAIIKGCKAVCSDKSKKVRFQIACDNDGWRIKKNADLAHETCSPSTTSTTTTTTTSTTTTSTTSPSTTTTSSQSTTTAPPFDCTGPTGVEAASPSSTSVSSDSWLDYESALHKSILFYEAQMSGQKPSWSRIPWRGDSALHDGCNEGLDLTGGFYDAGDHVKFNFPAAFALNTLVWGMIEYEANYKLA…
GSOIDG00008975001	GH9-5	Glycoside Hydrolase Family 9	MKIFILSLLEQGSSFYCGFDGGTFCENWADQEKWKISRDWSTDFDHFAKTKFEKNEDERILKLPNVELVAETNYCFEFFYRSWSQSGYASVKFTESFLGFEKTAWRETLTEIKEWKLVRIPLSGTDFPELQIEIISQGPTGGKINFDEFSLHKKKCKHLCGDDEFTCFKIKGCVPRAKVCDGESDCIDQSDEEYCHESEAYQTTAASDFWDILGSTQSPTVVPDLSFLITTVGLFDELDDILATTPDPLAELDEFLATTPSPQEDKEFLDWFEEPTASTTTTISQQTSKKAIKTTSTTFTTSTIAYALSLSILFYEAQIAGKKPSWSRIPWRGDSVLNDGCDLGLDLSGGFFDAGDSVKFTYPMAFALNLLIWGAIEYPMGYKSAGQFKANDRIIRWGI…
GSOIDG00010457001	GH9-expansin	Glycoside Hydrolase Family 9	MKLLPILIGSSGIFASNGTTEAPVGSFEVEKPCDGESFGAAVDVKLANETEVEEIQLNYIGLAASVNGKTCGKKLSTQVLRKLAKENAPKIVFKCKKTLKGDVVKVFAKGKKKRCADFSKVSVISRQNVKWFDKGAHQFNAFGWMPVSGTVSNWRIEMEFNHPVSDVKCWKGKPKKLSDDGRTWELQPMPYNKILNSKFNFDFLAKSTSDGVKATTWWCHDGIENDSGSSKPEPTKPIPVKTVSTSKIPSKNNGNTTPAPKTNPAHERDTISSNSSFDKLSYNKASKDHCKRAAGNLKTQSTTTISFEPASKEEKEKTKYDLNNVLHKSILFYEAQRSGELPANNRVKWRGDSGLNDGCDIGYDLTGGWYDAGDYVKFGLPMAWSTTTLTWGMIEYGDA…
GSOIDG00010728001	GH9-7	Glycoside Hydrolase Family 9	MRVFWASLLMLAQVQAQIPKCEPPELPEGTRMVCPRGRKNGDKCTTSCENGFIKTGRDITITCRCVRLKAGIKCKFNEHPTECIREGHGQIGRDGRVMAPPTRQPETIKAGRQVFYPGGTPPPTQKAKTPKRVGNVNIGGFEDRQPSSIERNGVSFNSNNKANVDSSLQATLARQIELLQAQQDQINTLINKPPATKVGIPTIPFGGSISANFENAPDQSQPIDRESLAACGTPTKIGSYSLIDTWDSGMVFSLSLTNDKFYQFLNNVLLSLYFLSHSEIQEKTVDPLKAEGPSLPKFGFVLSDLPVYSAKPPSASVFYYDKKLQSLCIDGDSICQGSRSSSSGHAFASKSYARTTARPIDTTTSQPTMTTKKMSLMELLQQRKKMMEAPQETQTQDDY…
GSOIDG00010890001	GH9-8	Glycoside Hydrolase Family 9	MGKLERDAEPKSRGFFCDKYPLHGQFGEPDPDQSTINEFSEQFTRKKYNPTLCSAKESGKPPSSPKNTEPKWVEAEEGEKNLTKGYELNEVITKSILFYEAQRAGPLGDDNRIPWRGHSTLKDGCKVKANLEGGWFDAGDHVKFALPAAFSATLLAWGILDYHPAYEASGELENVVYSIKWELDWLMAAHPSPNVFYAQVGDGDLDHSYWGTPEKMSMKRPVYKLTTQNPGTEPTAEAAAALAAGSIIFRQIDAEYSTALLGHALELFAFADRYRKEYHYSIPEVAKFYKSWSGYNDELCWAAGWLYRASEIEYFSETARGYYKSLKCNYASSSISWDDKSLLVHLHMAQIFKEDETYRNNVAREADALIIKHNKTPKGLLFNPEISKWGSLRYASNWA…
GSOIDG00011230001	GH9-9	Glycoside Hydrolase Family 9	MYKKSCKSKISNLEINYPDAIKKSILFYEAQRSGILPETNRIPWRHDSFLLDLGPMKEKLHGGYFDAGDHMKFTFPMAFSMTMLSWGVLQYWETYESIGELENAVDQIKWGVDWLVKANARENVLFAIVGDPKKDHDYWGRAENYTDFRTGQMVTEGSPGSDVAAEVAAAMAAASLVLTRWGDESIYPKQLQARAELLIDFAASHRRMYHQSVPILAKHYKSSGYKDELVWGAAWVFRATGKKTYFDLAKTWYNEYGMAKAPLEPCFSWDDKTIGAQVLMAQITDDLSLRAKYQSHAESYCNGIQKPSKALYTPGGLVYLDEWGPIRYAMNAAFACLLVSDQKRRYLSCTVKIFIYQRLHKWSQSQVDYVLGAKLNGFSFMVGFGKKYPLRPHHRGSSC…
GSOIDG00016106001	GH16d	Glycoside Hydrolase Family 9	MRTFTTGIAAIGLAGAQEAPCVGTLPMECDLECADAPPAGCNAEAKDPLCRFCGFDGFRDCKGNGPCCCTDCDENCKSTTTQSTTRTSTTSQSTESTTTIYSSTSQSHTTSGSGGDGTGGPISGGPDCSNVIAAPGELVFEENWEYLNMDIWEHEMTMGGGGNWEFQTYLNNRTNSYVKDNTLYIAPTFLADVEGEEFLWTGNQDLWGASPADQCTXXXXXXXXXXXXXXXXXXXXXXXXXXXXXXXXXXLRASIISGIICKNLDINKKGGTKRKT
GSOIDG00018115001	GH9-17	Glycoside Hydrolase Family 9	RLSRQTLIKAHPEKYVFYAQVGLSELDHAEWVRSEYMTMDRPALALDENTPGSDVTAETAAALAAAAVLFKDDADYSNLCLSHAMDLFEFAELYRGEYDENEAFATARQFHPSSEFGDELAWAALWLYYATGKRRIVILPIKSLNSKPLKGNNKYLTRAEDYIAEFGLDLSAPTVFFPKSHQIALEFSADDKTIAVMVYHALLTSDQSAAGVQMIIDFCTSFQSQYNADGYLRMTDWHNFGATSGVAYICLYAANHVVSGQTEADFVDFSKSLIIDVLGAGEQSYMTGYGHNPPTRAHHRDSACPIGKDCGWGMRYYGWPDATSGFWEDNRKDYTRNEPSLVANALFQATVAGIRERELYDEYPSGISLPTEDFSDFFSSWPFPPGTNVVDYCNDKTCE…
